# The effect of hybridization on transposable element accumulation in an undomesticated fungal species

**DOI:** 10.1101/2020.06.17.157636

**Authors:** Mathieu Hénault, Souhir Marsit, Guillaume Charron, Christian R. Landry

**Author notes:** Centre de foresterie des Laurentides, Ressources naturelles Canada, Québec, QC, Canada.

## Abstract

Transposable elements (TEs) are mobile genetic elements that can profoundly impact the evolution of genomes and species. A long-standing hypothesis suggests that hybridization could deregulate TEs and trigger their accumulation, although it received mixed support from studies in plants and animals. Here, we tested this hypothesis in fungi using incipient species of the undomesticated yeast *Saccharomyces paradoxus*. Population genomic data revealed no signature of higher transposition in natural hybrids. As we could not rule out the elimination of past transposition increase signatures by natural selection, we performed a laboratory evolution experiment on a panel of artificial hybrids to measure TE accumulation in the near absence of selection. Changes in TE copy numbers were not predicted by the level of evolutionary divergence between the parents of a hybrid genotype. Rather, they were highly dependent on the individual hybrid genotypes, showing that strong genotype-specific deterministic factors govern TE accumulation in yeast hybrids.
