## Supplementary material for "The effect of hybridization on transposable element accumulation in an undomesticated fungal species": Table S1

Strain	Lineage	Location	N	W	Ty1	Ty3p	Tsu4	Phenotyped	Reference - long read assembly	Reference - short reads
14_045Ci	SpA	Rockywold Deephaven Camps, New Hempshire	43.776902	-71.540123	2.9581423263	0.2763182864	-1.7850822583	False		Eberlein, Henault et al. Nat Comm 2019
14_055Ci	SpA	Saint Tite Caps, Quebec, Canada	47.137248	-70.774293	3.6314373253	0.1962816388	-1.5225366087	False		Eberlein, Henault et al. Nat Comm 2019
16_119A	SpA	University of Toronto Mississauga, Ontario, Canada	43.552115	-79.661104	3.2355881714	0.1650507912	-1.5533788515	True		Eberlein, Henault et al. Nat Comm 2019
16_134A	SpA	University of Toronto Mississauga, Ontario, Canada	43.552115	-79.661104	3.2010133161	0.2350751522	-1.2933038202	True		Eberlein, Henault et al. Nat Comm 2019
16_168A	SpA	Riverwood Park, Mississauga, Ontario, Canada	43.565124	-79.673807	4.0910971372	0.200135513	-1.2550591127	True		Eberlein, Henault et al. Nat Comm 2019
16_183A	SpA	Riverwood Park, Mississauga, Ontario, Canada	43.565124	-79.673807	3.3196535208	0.2282488873	-1.2911252718	True		Eberlein, Henault et al. Nat Comm 2019
16_190A	SpA	Riverwood Park, Mississauga, Ontario, Canada	43.565124	-79.673807	3.2414769096	0.2369186276	-1.2595071985	True		Eberlein, Henault et al. Nat Comm 2019
16_296A	SpA	Andrew Clark House	42.453577	-76.473415	3.0942845108	0.2253835011	-1.3353314534	True		Eberlein, Henault et al. Nat Comm 2019
B2	SpA	University of Toronto Mississauga, Ontario, Canada	43.552115	-79.661104	3.2232179945	-0.0853439214	-0.9849769629	False		Xia et al. Mol Ecol 2017
LL2012_001	SpA	Hull, Quebec, Canada	45.428738	-75.713254	3.6520616363	0.0258445113	-0.7543742808	True	Eberlein, Henault et al. Nat Comm 2019	Leducq, Nielly-Thibault, Charron et al. Nat Micro 2016
LL2012_026	SpA	Sherbrooke, Quebec, Canada	45.402736	-71.919007	3.6199076145	0.0036504596	-0.6593145531	True		Leducq, Nielly-Thibault, Charron et al. Nat Micro 2016
YPS642	SpA	Buck Hill Falls, PE	41.19189	-75.270205	4.00277929	-0.0148727283	-0.7373387528	True		Leducq, Nielly-Thibault, Charron et al. Nat Micro 2016
YPS744	SpA	Tuscarora NY	42.630427	-77.868167	3.8020390312	-0.0559418192	-0.6788721702	True		Leducq, Nielly-Thibault, Charron et al. Nat Micro 2016
14_076B	SpB	Pointe Platon, Quebec, Canada	46.661951	-71.839465	2.2543919166	1.6915683932	5.0659900625	True		Eberlein, Henault et al. Nat Comm 2019
14_101B	SpB	Pointe Platon, Quebec, Canada	46.661951	-71.839465	0.2317583234	-1.6595354171	0.0727687997	True		Eberlein, Henault et al. Nat Comm 2019
14_123B	SpB	Pointe Platon, Quebec, Canada	46.661951	-71.839465	2.2377180458	1.1298027066	5.2538738142	True		Eberlein, Henault et al. Nat Comm 2019
14_136B	SpB	Pointe Platon, Quebec, Canada	46.661951	-71.839465	2.5419341164	1.7428468103	4.8370828802	True		Eberlein, Henault et al. Nat Comm 2019
14_152B	SpB	Pointe Platon, Quebec, Canada	46.661951	-71.839465	0.1631209153	-1.4218415855	-0.1151802472	True		Eberlein, Henault et al. Nat Comm 2019
15_004B	SpB	Riviere-Verte, New Brunswick, Canada	47.441401	-68.265445	3.4599929218	1.1815664655	4.1435748083	True		Eberlein, Henault et al. Nat Comm 2019
16_004B	SpB	Lac Pink, Parc de la Gatineau, Quebec, Canada	45.46807	-75.808122	3.7092675298	2.4086499412	1.9079113484	True		Eberlein, Henault et al. Nat Comm 2019
16_007B	SpB	Lac Pink, Parc de la Gatineau, Quebec, Canada	45.46807	-75.808122	2.6688179491	0.1860358432	0.1860358432	True		Eberlein, Henault et al. Nat Comm 2019
16_018B	SpB	Lac Meech (Est), Parc de la Gatineau, Quebec, Canada	45.531287	-75.884535	3.4426527091	3.2646340256	1.5829050969	True		Eberlein, Henault et al. Nat Comm 2019
16_020B	SpB	Lac Meech (Est), Parc de la Gatineau, Quebec, Canada	45.531287	-75.884535	3.4691053952	3.3408896398	1.4613196502	True		Eberlein, Henault et al. Nat Comm 2019
16_022B	SpB	Lac Meech (Est), Parc de la Gatineau, Quebec, Canada	45.531287	-75.884535	3.5357379768	3.4281486688	1.4821885086	True		Eberlein, Henault et al. Nat Comm 2019
16_023B	SpB	Lac Meech (Est), Parc de la Gatineau, Quebec, Canada	45.531287	-75.884535	3.4733996633	3.2573955699	1.548253658	True		Eberlein, Henault et al. Nat Comm 2019
16_025B	SpB	Lac Meech (Est), Parc de la Gatineau, Quebec, Canada	45.531287	-75.884535	0.0512555001	-1.4930650161	0.111797042	True		Eberlein, Henault et al. Nat Comm 2019
16_033B	SpB	Lac Meech (Est), Parc de la Gatineau, Quebec, Canada	45.531287	-75.884535	0.0970329314	-1.4706515779	2.7799852229	False		Eberlein, Henault et al. Nat Comm 2019
16_036B	SpB	Lac Meech (Est), Parc de la Gatineau, Quebec, Canada	45.531287	-75.884535	-0.0050934805	-1.412268862	-1.412268862	True		Eberlein, Henault et al. Nat Comm 2019
16_037B	SpB	Lac Meech (Est), Parc de la Gatineau, Quebec, Canada	45.531287	-75.884535	4.0756906096	0.0836218833	3.3851581893	True		Eberlein, Henault et al. Nat Comm 2019
16_043B	SpB	Lac Meech (Est), Parc de la Gatineau, Quebec, Canada	45.531287	-75.884535	0.0994351831	-1.4213969802	-1.4213969802	True		Eberlein, Henault et al. Nat Comm 2019
16_045B	SpB	Lac Meech (Est), Parc de la Gatineau, Quebec, Canada	45.531287	-75.884535	4.1450097938	2.1633416166	2.762803687	True		Eberlein, Henault et al. Nat Comm 2019
16_046B	SpB	Lac Meech (Est), Parc de la Gatineau, Quebec, Canada	45.531287	-75.884535	-0.0887552462	-1.477797537	-1.477797537	True		Eberlein, Henault et al. Nat Comm 2019
16_055B	SpB	Sucrerie, Parc de la Gatineau, Quebec, Canada	45.508514	-75.816183	3.7403615711	2.0817838756	1.5106271744	True		Eberlein, Henault et al. Nat Comm 2019
16_058B	SpB	Sucrerie, Parc de la Gatineau, Quebec, Canada	45.508514	-75.816183	3.4412017002	3.3053182721	1.49796335	True		Eberlein, Henault et al. Nat Comm 2019
16_065B	SpB	Sucrerie, Parc de la Gatineau, Quebec, Canada	45.508514	-75.816183	3.7830334578	2.1412250967	1.609004058	True		Eberlein, Henault et al. Nat Comm 2019
16_066B	SpB	Sucrerie, Parc de la Gatineau, Quebec, Canada	45.508514	-75.816183	2.3655364967	-1.4673535174	1.8400750078	True		Eberlein, Henault et al. Nat Comm 2019
16_073B	SpB	Sucrerie, Parc de la Gatineau, Quebec, Canada	45.508514	-75.816183	-0.0574234949	-1.5549231544	-1.5549231544	True		Eberlein, Henault et al. Nat Comm 2019
16_088B	SpB	University of Toronto Mississauga, Ontario, Canada	43.552115	-79.661104	-1.5322452244	0.1071650603	2.770130073	True		Eberlein, Henault et al. Nat Comm 2019
16_097B	SpB	University of Toronto Mississauga, Ontario, Canada	43.552115	-79.661104	-1.4985672338	-1.4985672338	-1.4985672338	True		Eberlein, Henault et al. Nat Comm 2019
16_103B	SpB	University of Toronto Mississauga, Ontario, Canada	43.552115	-79.661104	-1.6863378595	-1.6863378595	-1.6863378595	True		Eberlein, Henault et al. Nat Comm 2019
16_189B	SpB	Riverwood Park, Mississauga, Ontario, Canada	43.565124	-79.673807	-1.9110653678	-1.9110653678	-1.9110653678	True		Eberlein, Henault et al. Nat Comm 2019
16_214B	SpB	Afton, Michigan, USA	45.375496	-84.496697	2.6406836509	1.0557211502	1.4368113175	True		Eberlein, Henault et al. Nat Comm 2019
16_217B	SpB	Afton, Michigan, USA	45.375496	-84.496697	2.2565647585	1.0092015646	2.10731165	True		Eberlein, Henault et al. Nat Comm 2019
16_227B	SpB	Afton, Michigan, USA	45.375496	-84.496697	4.2949169845	3.0965392477	1.0197236506	True		Eberlein, Henault et al. Nat Comm 2019
16_234B	SpB	Afton, Michigan, USA	45.375496	-84.496697	3.0086653409	0.9966926992	2.4473541082	True		Eberlein, Henault et al. Nat Comm 2019
16_236B	SpB	Afton, Michigan, USA	45.375496	-84.496697	3.1684081214	1.749694964	2.4837132741	False		Eberlein, Henault et al. Nat Comm 2019
16_245B	SpB	Afton, Michigan, USA	45.375496	-84.496697	2.5768097912	1.6709319686	1.3394810996	True		Eberlein, Henault et al. Nat Comm 2019
16_248B	SpB	Afton, Michigan, USA	45.375496	-84.496697	3.8505425567	1.6477617271	4.1356997734	True		Eberlein, Henault et al. Nat Comm 2019
16_250B	SpB	Afton, Michigan, USA	45.375496	-84.496697	3.9830959229	1.1732895219	4.10064422	True		Eberlein, Henault et al. Nat Comm 2019
16_251B	SpB	Afton, Michigan, USA	45.375496	-84.496697	3.946309234	1.7311665518	4.0682015391	True		Eberlein, Henault et al. Nat Comm 2019
16_253B	SpB	Afton, Michigan, USA	45.375496	-84.496697	3.9876393578	1.2526788995	4.1684476465	True		Eberlein, Henault et al. Nat Comm 2019
16_255B	SpB	Afton, Michigan, USA	45.375496	-84.496697	4.0299507281	1.657658416	3.9757849407	True		Eberlein, Henault et al. Nat Comm 2019
16_258B	SpB	Afton, Michigan, USA	45.375496	-84.496697	3.8553783732	1.149330504	4.1436123236	True		Eberlein, Henault et al. Nat Comm 2019
16_260B	SpB	Afton, Michigan, USA	45.375496	-84.496697	4.0633031079	1.4090421641	3.9685922456	True		Eberlein, Henault et al. Nat Comm 2019
16_261B	SpB	Afton, Michigan, USA	45.375496	-84.496697	3.866835226	1.661922925	4.0606169108	True		Eberlein, Henault et al. Nat Comm 2019
16_269B	SpB	Cornell, New York, USA	42.453577	-76.473415	3.8863060412	1.8624592993	2.7683371219	True		Eberlein, Henault et al. Nat Comm 2019
16_271B	SpB	Cornell, New York, USA	42.453577	-76.473415	3.8301854085	1.7206237952	2.8571968481	True		Eberlein, Henault et al. Nat Comm 2019
16_277B	SpB	Cornell, New York, USA	42.453577	-76.473415	3.3732600113	1.0746016957	2.2509244684	False		Eberlein, Henault et al. Nat Comm 2019
16_291B	SpB	Cornell, New York, USA	42.453577	-76.473415	-1.4415622409	-1.4415622409	-0.2102366948	True		Eberlein, Henault et al. Nat Comm 2019
95-7-1D	SpB	East Lansing, MI	42.73696	-84.48117	-0.1449186316	-0.0369165849	1.1018474851	True		Leducq, Nielly-Thibault, Charron et al. Nat Micro 2016
B1	SpB	University of Toronto Mississauga, Ontario, Canada	43.552115	-79.661104	-0.0721135098	0.8552411883	2.2774573401	False		Leducq, Nielly-Thibault, Charron et al. Nat Micro 2016
LL2012_002	SpB	Pointe Platon, Quebec, Canada	46.661951	-71.839465	1.6782396072	-0.8470166474	5.2817092369	True		Leducq, Nielly-Thibault, Charron et al. Nat Micro 2016
LL2012_014	SpB	St Michel de Bellechasse, Quebec, Canada	46.873417	-70.910345	2.9712151839	-2.4296642524	0.1249245993	True		Leducq, Nielly-Thibault, Charron et al. Nat Micro 2016
LL2012_015	SpB	Pointe Platon, Quebec, Canada	46.661951	-71.839465	2.4633812876	1.3987283293	3.8948497572	True		Leducq, Nielly-Thibault, Charron et al. Nat Micro 2016
LL2012_021	SpB	Pointe Platon, Quebec, Canada	46.661951	-71.839465	1.6747368811	1.3842217388	3.56642507	True		Leducq, Nielly-Thibault, Charron et al. Nat Micro 2016
LL2012_022	SpB	Saint Justin, Quebec, Canada	46.252937	-73.08512	4.3301630349	-0.0992297574	3.3194099786	True		Leducq, Nielly-Thibault, Charron et al. Nat Micro 2016
LL2012_024	SpB	Saint Justin, Quebec, Canada	46.252937	-73.08512	4.2000669987	0.4696083655	1.5983416796	True		Leducq, Nielly-Thibault, Charron et al. Nat Micro 2016
LL2012_025	SpB	Sherbrooke, Quebec, Canada	45.402736	-71.919007	2.8815734315	0.8282240069	5.6520710621	True		Leducq, Nielly-Thibault, Charron et al. Nat Micro 2016
LL2012_030	SpB	Vancouver, British Columbia, Canada	49.284001	-123.124559	4.2230967147	2.5521609909	0.6734672871	True		Leducq, Nielly-Thibault, Charron et al. Nat Micro 2016
LL2013_030	SpB	Biddeford, Maine, USA	43.458375	-70.386531	1.9122930058		-0.7066168269	True		Leducq, Nielly-Thibault, Charron et al. Nat Micro 2016
LL2013_043	SpB	Woburn, Massachusetts, USA	42.478462	-71.155061	1.1016383021		-0.5613267106	True		Leducq, Nielly-Thibault, Charron et al. Nat Micro 2016
MSH-475	SpB	Mont St Hilaire, Quebec, Canada	45.537881	-73.15731	1.7199011065	-2.5171380908	-0.039090794	True		Leducq, Nielly-Thibault, Charron et al. Nat Micro 2016
MSH-578a-4-E	SpB	Mont St Hilaire, Quebec, Canada	45.537881	-73.15731	1.8690418361	-2.6090054607	-0.831397882	True		Leducq, Nielly-Thibault, Charron et al. Nat Micro 2016
MSH-604	SpB	Mont St Hilaire, Quebec, Canada	45.537881	-73.15731	1.1249833351	0.9004893912	2.1218299021	True	Eberlein, Henault et al. Nat Comm 2019	Leducq, Nielly-Thibault, Charron et al. Nat Micro 2016
MSH-605	SpB	Mont St Hilaire, Quebec, Canada	45.537881	-73.15731				True		Leducq, Nielly-Thibault, Charron et al. Nat Micro 2016
R1	SpB	University of Toronto Mississauga, Ontario, Canada	43.552115	-79.661104	-0.9937508957		-0.9937508957	False		Xia et al. Mol Ecol 2017
R10	SpB	University of Toronto Mississauga, Ontario, Canada	43.552115	-79.661104	-0.9768267767		-0.9768267767	False		Xia et al. Mol Ecol 2017
R11	SpB	University of Toronto Mississauga, Ontario, Canada	43.552115	-79.661104	-1.0212625179		-1.0212625179	False		Xia et al. Mol Ecol 2017
R12	SpB	University of Toronto Mississauga, Ontario, Canada	43.552115	-79.661104	-1.113217157		-1.113217157	False		Xia et al. Mol Ecol 2017
R13	SpB	University of Toronto Mississauga, Ontario, Canada	43.552115	-79.661104	-0.3752739585		-1.1022554641	True		Xia et al. Mol Ecol 2017
R14	SpB	University of Toronto Mississauga, Ontario, Canada	43.552115	-79.661104	-1.0259092871		-1.0259092871	False		Xia et al. Mol Ecol 2017
R15	SpB	University of Toronto Mississauga, Ontario, Canada	43.552115	-79.661104	-0.5674749209		-1.0719475038	False		Xia et al. Mol Ecol 2017
R16	SpB	University of Toronto Mississauga, Ontario, Canada	43.552115	-79.661104	-1.0734475388		-1.0734475388	False		Xia et al. Mol Ecol 2017
R17	SpB	University of Toronto Mississauga, Ontario, Canada	43.552115	-79.661104	-1.0046006948		-1.0046006948	False		Xia et al. Mol Ecol 2017
R18	SpB	University of Toronto Mississauga, Ontario, Canada	43.552115	-79.661104	-1.1879057094		-1.1879057094	False		Xia et al. Mol Ecol 2017
R2	SpB	University of Toronto Mississauga, Ontario, Canada	43.552115	-79.661104	-1.103305593		-1.103305593	False		Xia et al. Mol Ecol 2017
R28	SpB	University of Toronto Mississauga, Ontario, Canada	43.552115	-79.661104	-0.957221811		-0.957221811	True		Xia et al. Mol Ecol 2017
R29	SpB	University of Toronto Mississauga, Ontario, Canada	43.552115	-79.661104	-1.0768869951	1.337220633	2.4589094488	False		Xia et al. Mol Ecol 2017
R3	SpB	University of Toronto Mississauga, Ontario, Canada	43.552115	-79.661104	-1.0825582448		-1.0825582448	False		Xia et al. Mol Ecol 2017
R31	SpB	University of Toronto Mississauga, Ontario, Canada	43.552115	-79.661104	-1.0073165238	-0.1963503482	3.5467337074	False		Xia et al. Mol Ecol 2017
R32	SpB	University of Toronto Mississauga, Ontario, Canada	43.552115	-79.661104	-0.9992177615	-0.0749450877	3.5637184329	False		Xia et al. Mol Ecol 2017
R33	SpB	University of Toronto Mississauga, Ontario, Canada	43.552115	-79.661104	-0.9817824212	-0.1788192682	3.5451121653	True		Xia et al. Mol Ecol 2017
R34	SpB	University of Toronto Mississauga, Ontario, Canada	43.552115	-79.661104	-0.9994638202	-0.1531732356	3.596329297	False		Xia et al. Mol Ecol 2017
R35	SpB	University of Toronto Mississauga, Ontario, Canada	43.552115	-79.661104	-0.9664417191	-0.9664417191	-0.9664417191	False		Xia et al. Mol Ecol 2017
R36	SpB	University of Toronto Mississauga, Ontario, Canada	43.552115	-79.661104	-0.9697695539	-0.2049860156	3.7550159165	False		Xia et al. Mol Ecol 2017
R37	SpB	University of Toronto Mississauga, Ontario, Canada	43.552115	-79.661104	-1.0207009511	-0.2133460291	3.7347207836	False		Xia et al. Mol Ecol 2017
R38	SpB	University of Toronto Mississauga, Ontario, Canada	43.552115	-79.661104	-1.0248340683	-0.1871054972	3.7548503653	False		Xia et al. Mol Ecol 2017
R39	SpB	University of Toronto Mississauga, Ontario, Canada	43.552115	-79.661104	-0.994348133	-0.2203518079	3.7578652349	False		Xia et al. Mol Ecol 2017
R4	SpB	University of Toronto Mississauga, Ontario, Canada	43.552115	-79.661104	-0.9752525861	-0.9752525861	-0.9752525861	False		Xia et al. Mol Ecol 2017
R40	SpB	University of Toronto Mississauga, Ontario, Canada	43.552115	-79.661104	-1.0344908871	-0.2293070641	3.7366162688	False		Xia et al. Mol Ecol 2017
R41	SpB	University of Toronto Mississauga, Ontario, Canada	43.552115	-79.661104	-1.0436747543	-0.2742876824	3.7293145543	False		Xia et al. Mol Ecol 2017
R42	SpB	University of Toronto Mississauga, Ontario, Canada	43.552115	-79.661104	-1.0816645171	-0.2301870418	3.7401787736	False		Xia et al. Mol Ecol 2017
R43	SpB	University of Toronto Mississauga, Ontario, Canada	43.552115	-79.661104	-1.0382741742	-0.2131079761	3.8326265643	False		Xia et al. Mol Ecol 2017
R44	SpB	University of Toronto Mississauga, Ontario, Canada	43.552115	-79.661104	-1.0015091868	-0.2670331446	3.6936590937	False		Xia et al. Mol Ecol 2017
R45	SpB	University of Toronto Mississauga, Ontario, Canada	43.552115	-79.661104	-1.0526583898	-0.1887199394	3.7318455931	False		Xia et al. Mol Ecol 2017
R46	SpB	University of Toronto Mississauga, Ontario, Canada	43.552115	-79.661104	-0.9864406146	-0.2379793816	3.8327166091	False		Xia et al. Mol Ecol 2017
R47	SpB	University of Toronto Mississauga, Ontario, Canada	43.552115	-79.661104	-0.956624885	-0.1866304905	3.7513880528	False		Xia et al. Mol Ecol 2017
R5	SpB	University of Toronto Mississauga, Ontario, Canada	43.552115	-79.661104	-0.999419212		-0.999419212	False		Xia et al. Mol Ecol 2017
R6	SpB	University of Toronto Mississauga, Ontario, Canada	43.552115	-79.661104	-1.0403492711	-1.0403492711	-1.0403492711	False		Xia et al. Mol Ecol 2017
R7	SpB	University of Toronto Mississauga, Ontario, Canada	43.552115	-79.661104	-0.489872412		-1.0019728975	False		Xia et al. Mol Ecol 2017
R8	SpB	University of Toronto Mississauga, Ontario, Canada	43.552115	-79.661104	-0.355252673		-1.0108423137	False		Xia et al. Mol Ecol 2017
R9	SpB	University of Toronto Mississauga, Ontario, Canada	43.552115	-79.661104	-0.9902766235		-0.9902766235	False		Xia et al. Mol Ecol 2017
UTM6	SpB	Toronto, Ontario, Canada	43.552115	-79.661104	-0.7235481146	-0.7235481146	-0.7235481146	True		Leducq, Nielly-Thibault, Charron et al. Nat Micro 2016
UWOPS-80-13	SpB	London, ON	42.986397	-81.237523	0.8600982549	1.1461493135	-2.3878292585	False		Leducq, Nielly-Thibault, Charron et al. Nat Micro 2016
UWOPS-99-501.1	SpB	Long Point, ON	42.579118	-80.430905	-2.9792207125		-1.9792207125	False		Leducq, Nielly-Thibault, Charron et al. Nat Micro 2016
UWOPS_79-140	SpB	St-Joseph Island, ON	46.23334	-84.047191	0.1986984468	-0.7748293418	-0.7748293418	True		Leducq, Nielly-Thibault, Charron et al. Nat Micro 2016
UWOPS_91-202	SpB	Long Point, ON	42.579118	-80.430905	-0.7671693484	-0.7671693484	-0.7671693484	True		Leducq, Nielly-Thibault, Charron et al. Nat Micro 2016
WX1	SpB	University of Toronto Mississauga, Ontario, Canada	43.552115	-79.661104	-2.0518498182	-2.0518498182	-2.0518498182	False		Xia et al. Mol Ecol 2017
WX10	SpB	University of Toronto Mississauga, Ontario, Canada	43.552115	-79.661104	-1.0474410331		-1.0474410331	False		Xia et al. Mol Ecol 2017
WX11	SpB	University of Toronto Mississauga, Ontario, Canada	43.552115	-79.661104	-1.043672071	-1.043672071	-1.043672071	False		Xia et al. Mol Ecol 2017
WX12	SpB	University of Toronto Mississauga, Ontario, Canada	43.552115	-79.661104	-1.0096184606	-1.0096184606	-1.0096184606	False		Xia et al. Mol Ecol 2017
WX13	SpB	University of Toronto Mississauga, Ontario, Canada	43.552115	-79.661104	-1.2340026177		-1.2340026177	False		Xia et al. Mol Ecol 2017
WX14	SpB	University of Toronto Mississauga, Ontario, Canada	43.552115	-79.661104	-1.122459688		-1.122459688	False		Xia et al. Mol Ecol 2017
WX15	SpB	University of Toronto Mississauga, Ontario, Canada	43.552115	-79.661104	-1.1208711426	-1.1208711426	-1.1208711426	True		Xia et al. Mol Ecol 2017
WX16	SpB	University of Toronto Mississauga, Ontario, Canada	43.552115	-79.661104	-1.0586472197	-1.0586472197	-1.0586472197	False		Xia et al. Mol Ecol 2017
WX17	SpB	University of Toronto Mississauga, Ontario, Canada	43.552115	-79.661104	-0.346919766	-1.0677656948	-1.0677656948	False		Xia et al. Mol Ecol 2017
WX18	SpB	University of Toronto Mississauga, Ontario, Canada	43.552115	-79.661104	-1.0641407267		-1.0641407267	False		Xia et al. Mol Ecol 2017
WX2	SpB	University of Toronto Mississauga, Ontario, Canada	43.552115	-79.661104	-2.0478235388	-2.0478235388	-2.0478235388	False		Xia et al. Mol Ecol 2017
WX22	SpB	University of Toronto Mississauga, Ontario, Canada	43.552115	-79.661104	1.9714841614	-1.103283607	1.7809193939	True		Xia et al. Mol Ecol 2017
WX25	SpB	University of Toronto Mississauga, Ontario, Canada	43.552115	-79.661104	-1.0468124136		-1.0468124136	False		Xia et al. Mol Ecol 2017
WX26	SpB	University of Toronto Mississauga, Ontario, Canada	43.552115	-79.661104	-1.0122144257	-1.0122144257	0.0955888638	True		Xia et al. Mol Ecol 2017
WX27	SpB	University of Toronto Mississauga, Ontario, Canada	43.552115	-79.661104	-1.092942368	-0.2482205934	3.5450132204	False		Xia et al. Mol Ecol 2017
WX28	SpB	University of Toronto Mississauga, Ontario, Canada	43.552115	-79.661104	-1.0711180589	-0.1736877925	3.5020093054	True		Xia et al. Mol Ecol 2017
WX29	SpB	University of Toronto Mississauga, Ontario, Canada	43.552115	-79.661104	-1.101334708	-0.2450701854	3.5234922536	False		Xia et al. Mol Ecol 2017
WX3	SpB	University of Toronto Mississauga, Ontario, Canada	43.552115	-79.661104	-2.0422913112	-2.0422913112	-2.0422913112	False		Xia et al. Mol Ecol 2017
WX30	SpB	University of Toronto Mississauga, Ontario, Canada	43.552115	-79.661104	-1.057121405	-0.1667458962	3.6674756317	False		Xia et al. Mol Ecol 2017
WX31	SpB	University of Toronto Mississauga, Ontario, Canada	43.552115	-79.661104	-1.105255155	-0.207134769	3.6374370502	False		Xia et al. Mol Ecol 2017
WX32	SpB	University of Toronto Mississauga, Ontario, Canada	43.552115	-79.661104	-0.4518745222	-0.2107928196	3.7868933146	False		Xia et al. Mol Ecol 2017
WX33	SpB	University of Toronto Mississauga, Ontario, Canada	43.552115	-79.661104	-1.0807320755	-0.2473819449	3.7340979672	False		Xia et al. Mol Ecol 2017
WX34	SpB	University of Toronto Mississauga, Ontario, Canada	43.552115	-79.661104	-1.1576506344	-0.3937179927	3.7895038314	False		Xia et al. Mol Ecol 2017
WX35	SpB	University of Toronto Mississauga, Ontario, Canada	43.552115	-79.661104	-1.1477869888	-0.3764113638	3.7441014435	True		Xia et al. Mol Ecol 2017
WX36	SpB	University of Toronto Mississauga, Ontario, Canada	43.552115	-79.661104	-1.1077598665	-0.2357674789	3.7351241166	False		Xia et al. Mol Ecol 2017
WX37	SpB	University of Toronto Mississauga, Ontario, Canada	43.552115	-79.661104	-1.0738389952	-0.3313352175	3.8981466286	False		Xia et al. Mol Ecol 2017
WX38	SpB	University of Toronto Mississauga, Ontario, Canada	43.552115	-79.661104	-1.1304526757	-0.4371140139	3.9213636854	False		Xia et al. Mol Ecol 2017
WX39	SpB	University of Toronto Mississauga, Ontario, Canada	43.552115	-79.661104	-1.073917946	-0.364966728	3.7174954322	False		Xia et al. Mol Ecol 2017
WX4	SpB	University of Toronto Mississauga, Ontario, Canada	43.552115	-79.661104	-2.0125921669	-2.0125921669	-2.0125921669	False		Xia et al. Mol Ecol 2017
WX40	SpB	University of Toronto Mississauga, Ontario, Canada	43.552115	-79.661104	-1.105654276	-0.245831934	3.7495602848	False		Xia et al. Mol Ecol 2017
WX41	SpB	University of Toronto Mississauga, Ontario, Canada	43.552115	-79.661104	-1.1172814628	-0.2610169402	3.7904380298	False		Xia et al. Mol Ecol 2017
WX42	SpB	University of Toronto Mississauga, Ontario, Canada	43.552115	-79.661104	-1.0208533478	-1.0208533478	-1.0208533478	False		Xia et al. Mol Ecol 2017
WX43	SpB	University of Toronto Mississauga, Ontario, Canada	43.552115	-79.661104	-1.111759408	-0.228573073	3.7205680423	False		Xia et al. Mol Ecol 2017
WX44	SpB	University of Toronto Mississauga, Ontario, Canada	43.552115	-79.661104	-0.2145940239	-0.1442046961	3.6934983169	False		Xia et al. Mol Ecol 2017
WX5	SpB	University of Toronto Mississauga, Ontario, Canada	43.552115	-79.661104	-1.1197571812	-1.1197571812	-1.1197571812	False		Xia et al. Mol Ecol 2017
WX6	SpB	University of Toronto Mississauga, Ontario, Canada	43.552115	-79.661104	-0.3039544517		-1.0486973964	False		Xia et al. Mol Ecol 2017
WX7	SpB	University of Toronto Mississauga, Ontario, Canada	43.552115	-79.661104	-1.0658950456	-1.0658950456	-1.0658950456	False		Xia et al. Mol Ecol 2017
WX8	SpB	University of Toronto Mississauga, Ontario, Canada	43.552115	-79.661104	-1.0745366785		-1.0745366785	False		Xia et al. Mol Ecol 2017
WX9	SpB	University of Toronto Mississauga, Ontario, Canada	43.552115	-79.661104	-0.678707706	-1.0080153312	-1.0080153312	False		Xia et al. Mol Ecol 2017
YPS484	SpB	Grand Bend, ON	43.31279	-81.754581	0.1146218314	-0.8853781686	-0.8853781686	True		Leducq, Nielly-Thibault, Charron et al. Nat Micro 2016
YPS616	SpB	New Brunswick, NJ	40.484167	-74.456783	-0.7391197734	-0.7391197734	1.0840024646	True		Leducq, Nielly-Thibault, Charron et al. Nat Micro 2016
yHBJ17	SpB	Iron River, Wisconsin, USA	46.562777	-91.415318	3.9439422997	2.0922650466	2.9207845787	True		Leducq, Nielly-Thibault, Charron et al. Nat Micro 2016
yHBJ24	SpB	Iron River, Wisconsin, USA	46.562777	-91.415318	3.5318593315	0.5409044711	2.9147846456	True		Leducq, Nielly-Thibault, Charron et al. Nat Micro 2016
yHBJ6	SpB	Iron River, Wisconsin, USA	46.562777	-91.415318	2.8567144873	0.292949433	2.1901898586	True		Leducq, Nielly-Thibault, Charron et al. Nat Micro 2016
yHKS145	SpB	Madison, Wisconsin, USA	43.070284	-89.413357	2.1865132791	0.2203015926	0.4877819035	True		Leducq, Nielly-Thibault, Charron et al. Nat Micro 2016
yHKS223	SpB	Plainfield, New Hamshire, USA	43.548217	-72.261658	3.9589261396	1.4195968677	-0.5646358165	True		Leducq, Nielly-Thibault, Charron et al. Nat Micro 2016
yHKS253	SpB	Plainfield, New Hamshire, USA	43.548217	-72.261658	5.1805640685	3.0889012387	5.2611610765	True		Leducq, Nielly-Thibault, Charron et al. Nat Micro 2016
14_057Ci	SpC	Mont Orford, Quebec, Canada	45.308969	-72.236941	4.1655725516	2.8804153349	3.6680728922	False		Eberlein, Henault et al. Nat Comm 2019
14_100C	SpC	Pointe Platon, Quebec, Canada	46.661951	-71.839465	4.4530731475	1.6428847809	1.5113250766	True		Eberlein, Henault et al. Nat Comm 2019
14_103Ci	SpC	Parc Nat Jacques Cartier, Quebec, Canada	47.174016	-71.367727	4.5285459987	2.3982379764	-1.5523739967	False		Eberlein, Henault et al. Nat Comm 2019
14_164C	SpC	Pointe Platon, Quebec, Canada	46.661951	-71.839465	3.9219823552	1.2062952425	-1.8341190259	False		Eberlein, Henault et al. Nat Comm 2019
14_169C	SpC	Pointe Platon, Quebec, Canada	46.661951	-71.839465	3.8625266771	0.1650592908	-2.3040548812	False		Eberlein, Henault et al. Nat Comm 2019
14_177C	SpC	Pointe Platon, Quebec, Canada	46.661951	-71.839465	3.9776426297	1.365348147	-2.2434610957	False		Eberlein, Henault et al. Nat Comm 2019
15_005C	SpC	Riviere-Verte, New Brunswick, Canada	47.441401	-68.265445	4.2029103091	1.4339605501	-2.0925852644	False		Eberlein, Henault et al. Nat Comm 2019
16_035C	SpC	Lac Meech (Est), Parc de la Gatineau, Quebec, Canada	45.531287	-75.884535	-1.7380981694	-1.7380981694	-1.7380981694	True		Eberlein, Henault et al. Nat Comm 2019
16_047C	SpC	Sucrerie, Parc de la Gatineau, Quebec, Canada	45.508514	-75.816183	4.6959377627	2.0914602489	-1.6662367868	True		Eberlein, Henault et al. Nat Comm 2019
16_067C	SpC	Sucrerie, Parc de la Gatineau, Quebec, Canada	45.508514	-75.816183	4.3899023806	2.8230020256	-1.6983179797	True		Eberlein, Henault et al. Nat Comm 2019
LL2011_001	SpC	Quebec, Quebec, Canada	46.81512	-71.196287	4.347865287	2.0611624222	-2.405537197	True		Leducq, Nielly-Thibault, Charron et al. Nat Micro 2016
LL2011_004	SpC	Cap Chat, Quebec, Canada	49.093505	-66.686146	4.8065164507	1.5026348677	-0.749283506	True		Leducq, Nielly-Thibault, Charron et al. Nat Micro 2016
LL2011_009	SpC	Squatec, Quebec, Canada	47.875428	-68.746963	4.5973229606	1.5797503312	-2.0926750108	True		Leducq, Nielly-Thibault, Charron et al. Nat Micro 2016
LL2011_011	SpC	Squatec, Quebec, Canada	47.875428	-68.746963	4.5737384891	1.4492564584	-0.889545455	True		Leducq, Nielly-Thibault, Charron et al. Nat Micro 2016
LL2011_012	SpC	Station Dushesnay, Quebec, Canada	46.87096	-71.638949	4.6395234429	1.3597157829	0.2611519484	True	Eberlein, Henault et al. Nat Comm 2019	Leducq, Nielly-Thibault, Charron et al. Nat Micro 2016
LL2012_006	SpC	Cap Chat, Quebec, Canada	49.093505	-66.686146	4.8304694229	1.1092897962	-2.3001011399	True		Leducq, Nielly-Thibault, Charron et al. Nat Micro 2016
LL2012_027	SpC	Sherbrooke, Quebec, Canada	45.402736	-71.919007	4.0258326291	2.4946765721	2.4321878853	True		Leducq, Nielly-Thibault, Charron et al. Nat Micro 2016
LL2013_204	SpC	Orford sur le lac, Quebec, Canada	45.300591	-72.27653	4.0625364459	3.4057609229	2.8733274734	True		Leducq, Nielly-Thibault, Charron et al. Nat Micro 2016
LL2013_207	SpC	Orford sur le lac, Quebec, Canada	45.300591	-72.27653	4.2830685133	3.4390735373	3.1379753649	True		Leducq, Nielly-Thibault, Charron et al. Nat Micro 2016
MSH-587-1	SpC	Mont St Hilaire, Quebec, Canada	45.537881	-73.15731	4.3373595612	0.9047612339	2.0396037762	True		Leducq, Nielly-Thibault, Charron et al. Nat Micro 2016
YPS667	SpC	Buck Hill Falls, PE	41.19189	-75.270205	-0.7686232046	-0.1247670148	-0.7686232046	True		Leducq, Nielly-Thibault, Charron et al. Nat Micro 2016
14_067Ci	SpC*	Pointe Platon, Quebec, Canada	46.661951	-71.839465	3.3652314953	-1.6037808122	-0.0777120005	True		Eberlein, Henault et al. Nat Comm 2019
14_092Ci	SpC*	Pointe Platon, Quebec, Canada	46.661951	-71.839465	3.3770718967	-1.5956207573	-1.5956207573	True		Eberlein, Henault et al. Nat Comm 2019
14_121Ci	SpC*	Pointe Platon, Quebec, Canada	46.661951	-71.839465	3.6493600973	-2.0052757536	-0.0604173078	True		Eberlein, Henault et al. Nat Comm 2019
14_161Ci	SpC*	Pointe Platon, Quebec, Canada	46.661951	-71.839465	2.8486859105	-1.9842041036	1.9045391453	True		Eberlein, Henault et al. Nat Comm 2019
14_178Ci	SpC*	Pointe Platon, Quebec, Canada	46.661951	-71.839465	2.9654926479	-1.6545605173	0.0559328655	True		Eberlein, Henault et al. Nat Comm 2019
16_199C	SpC*	Riverwood Park, Mississauga, Ontario, Canada	43.565124	-79.673807	0.6397926699	-1.6081348435	-1.6081348435	False		Eberlein, Henault et al. Nat Comm 2019
LL2011_005	SpC*	Ile d'Orleans, Quebec, Canada	46.91013	-71.044661	3.355491006	-0.7336029209	2.7923695538	True		Leducq, Nielly-Thibault, Charron et al. Nat Micro 2016
LL2012_016	SpC*	Pointe Platon, Quebec, Canada	46.661951	-71.839465	3.8854030398	-0.6962158626	0.2042484639	True	Eberlein, Henault et al. Nat Comm 2019	Leducq, Nielly-Thibault, Charron et al. Nat Micro 2016
LL2012_018	SpC*	Pointe Platon, Quebec, Canada	46.661951	-71.839465	3.7000004447	-0.8180162321	0.048717237	True		Leducq, Nielly-Thibault, Charron et al. Nat Micro 2016
LL2012_020	SpC*	Pointe Platon, Quebec, Canada	46.661951	-71.839465	3.3716824543		-1.6379462469	True		Leducq, Nielly-Thibault, Charron et al. Nat Micro 2016
M2	SpD1	University of Toronto Mississauga, Ontario, Canada	43.552115	-79.661104	2.9084075239	-0.9765559589	2.0927775394	True		Xia et al. Mol Ecol 2017
R22	SpD1	University of Toronto Mississauga, Ontario, Canada	43.552115	-79.661104	3.0126917924		2.1871438461	True		Xia et al. Mol Ecol 2017
R23	SpD1	University of Toronto Mississauga, Ontario, Canada	43.552115	-79.661104	2.9980664622	-1.0273595291	2.1286799461	False	Eberlein, Henault et al. Nat Comm 2019	Xia et al. Mol Ecol 2017
R24	SpD1	University of Toronto Mississauga, Ontario, Canada	43.552115	-79.661104	3.0111455082	-0.9774243555	2.1447630835	True		Xia et al. Mol Ecol 2017
B3	SpD2	University of Toronto Mississauga, Ontario, Canada	43.552115	-79.661104	2.9263620861	-1.0141141681	2.0466788265	True		Xia et al. Mol Ecol 2017
M1	SpD2	University of Toronto Mississauga, Ontario, Canada	43.552115	-79.661104	3.1281376628	-1.0136761121	2.0910364208	True		Xia et al. Mol Ecol 2017
M3	SpD2	University of Toronto Mississauga, Ontario, Canada	43.552115	-79.661104	2.9022645651	-1.0609375319	2.3833709523	True		Xia et al. Mol Ecol 2017
R19	SpD2	University of Toronto Mississauga, Ontario, Canada	43.552115	-79.661104	3.0966430508		2.1558209868	True		Xia et al. Mol Ecol 2017
R20	SpD2	University of Toronto Mississauga, Ontario, Canada	43.552115	-79.661104	2.4850895901		2.1482672799	True		Xia et al. Mol Ecol 2017
R21	SpD2	University of Toronto Mississauga, Ontario, Canada	43.552115	-79.661104	2.7584972692		2.1927852474	True		Xia et al. Mol Ecol 2017
WX19	SpD2	University of Toronto Mississauga, Ontario, Canada	43.552115	-79.661104	2.967249222	-1.1355615836	2.00491964	True		Xia et al. Mol Ecol 2017
WX20	SpD2	University of Toronto Mississauga, Ontario, Canada	43.552115	-79.661104	3.0194275209	-1.0680353204	1.9975530213	True	Eberlein, Henault et al. Nat Comm 2019	Xia et al. Mol Ecol 2017
WX21	SpD2	University of Toronto Mississauga, Ontario, Canada	43.552115	-79.661104	2.9399463429	-1.0579051905	2.5010621017	True		Xia et al. Mol Ecol 2017
